# Chromosomal inversions harbour excess mutational load in the coral, *Acropora kenti,* on the Great Barrier Reef

**DOI:** 10.1101/2024.02.19.580031

**Authors:** Jia Zhang, Nadja M. Schneller, Matt A. Field, Cheong Xin Chan, David J. Miller, Jan M. Strugnell, Cynthia Riginos, Line Bay, Ira Cooke

## Abstract

The future survival of coral reefs in the Anthropocene depends on the capacity of corals to adapt as oceans warm and extreme weather events become more frequent. Targeted interventions designed to assist evolutionary processes in corals require a comprehensive understanding of the distribution and structure of standing variation, however, efforts to map genomic variation in corals have so far focussed almost exclusively on SNPs, overlooking structural variants that have been shown to drive adaptive processes in other taxa. Here we show that the reef-building coral, *Acropora kenti* (syn. tenuis) harbors at least five large, highly polymorphic structural variants, all of which exhibit signatures of strongly suppressed recombination in heterokaryotypes, a feature commonly associated with chromosomal inversions.

Based on their high minor allele frequency, uniform distribution across habitats, and elevated genetic load, we propose that these inversions in *A. kenti* are likely to be under balancing selection. An excess of SNPs with high impact on protein coding genes within these loci elevates their importance both as potential targets for adaptive selection and as contributors to genetic decline if coral populations become fragmented or inbred in future.
