## Supplementary Tables for "Chromosomal inversions harbour excess mutational load in the coral, *Acropora kenti,* on the Great Barrier Reef"

### Sheet: Table S1
Supplementary Table S1: Sample information of Acropora kenti samples (n = 228) sequenced with low-coverage whole-genome sequencing
* Sample MI-1-4 and FI-1-3 were downsampled after mapping to ~3X
	Pop	Reef	Location	# of Reads	Total bases	Sequencing depth	% Mapped	Genome coverage (% of the base in assembly covered by at least one read	Mapping depth (average depth across the genome)	Net mapping depth (average depth in covered genome)	Passed QC?	Reason to exclude
ARL_11	ARL	Arlington Reef	Offshore	22439072	2256641454	4.64	0.9537	0.863	4.13057	4.78607	Yes	-
ARL_13	ARL	Arlington Reef	Offshore	15951578	1603343021	3.29	0.8695	0.5645	2.29613	4.06732	No	not A. kenti
ARL_14	ARL	Arlington Reef	Offshore	18781942	1887629025	3.88	0.8797	0.5823	2.74255	4.70976	No	not A. kenti
ARL_15	ARL	Arlington Reef	Offshore	19277960	1936835512	3.98	0.8919	0.8252	3.29972	3.99877	Yes	Admixed
ARL_16	ARL	Arlington Reef	Offshore	19115022	1920737036	3.95	0.9396	0.8423	3.43189	4.07453	Yes	-
ARL_17	ARL	Arlington Reef	Offshore	16161432	1620575796	3.33	0.8971	0.8011	2.79136	3.48432	Yes	-
ARL_19	ARL	Arlington Reef	Offshore	20879550	2098191483	4.31	0.9589	0.8485	3.8524	4.54019	Yes	-
ARL_1	ARL	Arlington Reef	Offshore	16284322	1635920404	3.36	0.878	0.5556	2.37513	4.27473	No	not A. kenti
ARL_20	ARL	Arlington Reef	Offshore	13617076	1365941083	2.81	0.8815	0.522	1.99985	3.8309	No	not A. kenti
ARL_21	ARL	Arlington Reef	Offshore	16223398	1629426122	3.35	0.8483	0.5458	2.19529	4.02236	No	not A. kenti
ARL_22	ARL	Arlington Reef	Offshore	16361816	1642620864	3.37	0.8866	0.5584	2.41891	4.3317	No	not A. kenti
ARL_23	ARL	Arlington Reef	Offshore	17395882	1744913659	3.58	0.8723	0.5583	2.49819	4.4744	No	not A. kenti
ARL_27	ARL	Arlington Reef	Offshore	15627468	1571082312	3.23	0.9445	0.8086	2.85863	3.53526	Yes	-
ARL_28	ARL	Arlington Reef	Offshore	14077088	1415596776	2.91	0.9274	0.7805	2.53543	3.2486	Yes	-
ARL_29	ARL	Arlington Reef	Offshore	20461054	2057052288	4.23	0.9494	0.8514	3.75706	4.41256	Yes	-
ARL_2	ARL	Arlington Reef	Offshore	14112956	1418196011	2.91	0.853	0.7614	2.32203	3.04953	Yes	-
ARL_30	ARL	Arlington Reef	Offshore	14615568	1469577518	3.02	0.9069	0.7921	2.56942	3.24397	Yes	-
ARL_3	ARL	Arlington Reef	Offshore	15365674	1542132135	3.17	0.8732	0.5471	2.23413	4.08348	No	not A. kenti
ARL_4	ARL	Arlington Reef	Offshore	19038616	1910392774	3.92	0.944	0.836	3.45569	4.1337	Yes	-
ARL_5	ARL	Arlington Reef	Offshore	22963566	2307312709	4.74	0.9135	0.7975	3.6666	4.5979	No	not A. kenti
DI-1-10	DI	Dunk Island	Inshore	11407876	1152195476	2.37	0.9575	0.7171	2.12171	2.95863	Yes	-
DI-1-12	DI	Dunk Island	Inshore	12489526	1261442126	2.59	0.9655	0.7504	2.3499	3.13133	Yes	-
DI-1-15	DI	Dunk Island	Inshore	13517170	1365234170	2.8	0.9598	0.7639	2.53586	3.31959	Yes	-
DI-1-17	DI	Dunk Island	Inshore	13062902	1319353102	2.71	0.9238	0.7525	2.34167	3.11204	Yes	-
DI-1-1	DI	Dunk Island	Inshore	15271400	1542411400	3.17	0.9576	0.7695	2.80644	3.64723	Yes	-
DI-1-20	DI	Dunk Island	Inshore	12681536	1280835136	2.63	0.9545	0.7373	2.35115	3.18905	Yes	-
DI-1-23	DI	Dunk Island	Inshore	9697308	979428108	2.01	0.9423	0.6602	1.76506	2.67352	Yes	-
DI-1-25	DI	Dunk Island	Inshore	13881412	1402022612	2.88	0.9222	0.7536	2.48364	3.29585	Yes	-
DI-1-27	DI	Dunk Island	Inshore	11045228	1115568028	2.29	0.9297	0.7023	1.99683	2.84339	Yes	-
DI-1-2	DI	Dunk Island	Inshore	12826598	1295486398	2.66	0.9573	0.7489	2.39466	3.19765	Yes	-
DI-1-32	DI	Dunk Island	Inshore	12625190	1275144190	2.62	0.9557	0.7478	2.35141	3.14436	Yes	-
DI-1-3	DI	Dunk Island	Inshore	20372002	2057572202	4.23	0.9677	0.8338	3.82885	4.59206	Yes	-
DI-1-4	DI	Dunk Island	Inshore	15201706	1535372306	3.15	0.9419	0.7701	2.77186	3.59946	Yes	-
DI-1-6	DI	Dunk Island	Inshore	17828078	1800635878	3.7	0.9403	0.8102	3.25035	4.01175	Yes	-
DI-1-8	DI	Dunk Island	Inshore	11639418	1175581218	2.41	0.9292	0.7109	2.10233	2.95709	Yes	-
DI-2-10	DI	Dunk Island	Inshore	12636456	1276282056	2.62	0.9252	0.7336	2.26102	3.08199	Yes	-
DI-2-13	DI	Dunk Island	Inshore	16630506	1679681106	3.45	0.9173	0.7922	2.95793	3.73373	Yes	-
DI-2-16	DI	Dunk Island	Inshore	15916554	1607571954	3.3	0.8788	0.7777	2.71993	3.49722	Yes	-
DI-2-17	DI	Dunk Island	Inshore	15508600	1566368600	3.22	0.911	0.7738	2.73454	3.53378	Yes	-
DI-2-18	DI	Dunk Island	Inshore	12453888	1257842688	2.58	0.9076	0.7167	2.18316	3.04623	Yes	-
DI-2-19	DI	Dunk Island	Inshore	17228130	1740041130	3.57	0.9277	0.7913	3.10036	3.91807	Yes	-
DI-2-1	DI	Dunk Island	Inshore	13652208	1378873008	2.83	0.9524	0.7471	2.5166	3.36847	Yes	-
DI-2-22	DI	Dunk Island	Inshore	12003122	1212315322	2.49	0.9101	0.6939	2.06982	2.98295	Yes	-
DI-2-24	DI	Dunk Island	Inshore	17022078	1719229878	3.53	0.9325	0.7878	3.07165	3.89899	Yes	-
DI-2-26	DI	Dunk Island	Inshore	13962284	1410190684	2.9	0.9235	0.7718	2.51398	3.25741	Yes	-
DI-2-28	DI	Dunk Island	Inshore	13069438	1320013238	2.71	0.9368	0.7361	2.36527	3.21312	Yes	-
DI-2-29	DI	Dunk Island	Inshore	10877392	1098616592	2.26	0.9481	0.7162	2.01827	2.81793	Yes	-
DI-2-30	DI	Dunk Island	Inshore	13986806	1412667406	2.9	0.8856	0.7535	2.40493	3.19153	Yes	-
DI-2-4	DI	Dunk Island	Inshore	7955274	803482674	1.65	0.948	0.6167	1.46431	2.37425	Yes	Admixed
DI-2-7	DI	Dunk Island	Inshore	14093664	1423460064	2.92	0.8681	0.7477	2.35091	3.14419	Yes	-
FI-1-10	FI	Fitzroy Island	Inshore	8925458	901471258	1.85	0.9353	0.629	1.60572	2.55282	Yes	-
FI-1-12	FI	Fitzroy Island	Inshore	13819860	1395805860	2.87	0.9184	0.7674	2.47628	3.22687	Yes	-
FI-1-13	FI	Fitzroy Island	Inshore	16280352	1644315552	3.38	0.9404	0.7999	2.9897	3.73768	Yes	-
FI-1-14	FI	Fitzroy Island	Inshore	10762290	1086991290	2.23	0.9284	0.6882	1.9366	2.81416	Yes	-
FI-1-16	FI	Fitzroy Island	Inshore	8892028	898094828	1.84	0.9308	0.6404	1.61054	2.5148	Yes	-
FI-1-18	FI	Fitzroy Island	Inshore	13404820	1353886820	2.78	0.8924	0.7464	2.32842	3.11953	Yes	-
FI-1-1	FI	Fitzroy Island	Inshore	17277302	1745007502	3.58	0.9453	0.7974	3.09411	3.88023	Yes	-
FI-1-21	FI	Fitzroy Island	Inshore	16348904	1651239304	3.39	0.9364	0.794	2.97801	3.75078	Yes	-
FI-1-24	FI	Fitzroy Island	Inshore	15676598	1583336398	3.25	0.916	0.7721	2.76766	3.58481	Yes	-
FI-1-26	FI	Fitzroy Island	Inshore	16794120	1696206120	3.48	0.946	0.7959	3.07675	3.86567	Yes	-
FI-1-27	FI	Fitzroy Island	Inshore	14862538	1501116338	3.08	0.9342	0.7738	2.7021	3.49212	Yes	-
FI-1-30	FI	Fitzroy Island	Inshore	14052434	1419295834	2.92	0.9366	0.7504	2.53598	3.37929	Yes	-
FI-1-3	FI	Fitzroy Island	Inshore	114928038	11607731838	23.84	0.9601	0.9276	21.1214	22.7707	Yes	-
FI-1-4	FI	Fitzroy Island	Inshore	9903788	1000282588	2.05	0.9402	0.6838	1.81689	2.65694	Yes	-
FI-1-5	FI	Fitzroy Island	Inshore	16339884	1650328284	3.39	0.9174	0.7959	2.90047	3.64411	Yes	-
FI-2-10	FI	Fitzroy Island	Inshore	16827330	1699560330	3.49	0.9436	0.7941	3.07383	3.87062	Yes	-
FI-2-13	FI	Fitzroy Island	Inshore	18230676	1841298276	3.78	0.954	0.8205	3.3799	4.11952	Yes	-
FI-2-14	FI	Fitzroy Island	Inshore	22721790	2294900790	4.71	0.9494	0.839	4.173	4.97363	Yes	-
FI-2-19	FI	Fitzroy Island	Inshore	13022542	1315276742	2.7	0.9353	0.7476	2.36814	3.16753	Yes	-
FI-2-21	FI	Fitzroy Island	Inshore	12242798	1236522598	2.54	0.93	0.7401	2.21729	2.99581	Yes	-
FI-2-23	FI	Fitzroy Island	Inshore	10979406	1108920006	2.28	0.9369	0.7129	2.00062	2.80632	Yes	-
FI-2-25	FI	Fitzroy Island	Inshore	15642020	1579844020	3.25	0.9631	0.7834	2.93212	3.74286	Yes	-
FI-2-27	FI	Fitzroy Island	Inshore	15981944	1614176344	3.32	0.9305	0.7843	2.87403	3.66438	Yes	-
FI-2-29	FI	Fitzroy Island	Inshore	15048162	1519864362	3.12	0.9412	0.7796	2.74491	3.52099	Yes	-
FI-2-2	FI	Fitzroy Island	Inshore	16050608	1621111408	3.33	0.88	0.7658	2.72715	3.5613	Yes	-
FI-2-30	FI	Fitzroy Island	Inshore	4478452	452323652	0.93	0.9714	0.435	0.832416	1.91365	Yes	-
FI-2-5	FI	Fitzroy Island	Inshore	14478178	1462295978	3	0.9527	0.7843	2.69223	3.43258	Yes	-
FI-2-6	FI	Fitzroy Island	Inshore	15866210	1602487210	3.29	0.9509	0.7908	2.9325	3.70848	Yes	-
FI-2-8	FI	Fitzroy Island	Inshore	14277810	1442058810	2.96	0.9316	0.7718	2.58356	3.34756	Yes	-
FI-2-9	FI	Fitzroy Island	Inshore	14748348	1489583148	3.06	0.9315	0.7725	2.65216	3.43307	Yes	-
JB_10	JB	John Brewer Reef	Offshore	13560962	1359810920	2.79	0.9243	0.7699	2.42552	3.15026	Yes	-
JB_11	JB	John Brewer Reef	Offshore	16163558	1624517344	3.34	0.9135	0.7879	2.83933	3.60351	Yes	-
JB_12	JB	John Brewer Reef	Offshore	15319042	1539388772	3.16	0.9388	0.7961	2.78801	3.50215	Yes	-
JB_13	JB	John Brewer Reef	Offshore	14808056	1488345910	3.06	0.9297	0.7934	2.66539	3.3594	Yes	-
JB_15	JB	John Brewer Reef	Offshore	15018672	1508783154	3.1	0.9359	0.799	2.71816	3.40215	Yes	-
JB_16	JB	John Brewer Reef	Offshore	17290734	1737616965	3.57	0.8713	0.8068	2.90966	3.60659	Yes	-
JB_17	JB	John Brewer Reef	Offshore	12305534	1235238116	2.54	0.9372	0.7595	2.23465	2.94215	Yes	-
JB_18	JB	John Brewer Reef	Offshore	13582072	1362731508	2.8	0.9247	0.7474	2.41854	3.23573	Yes	-
JB_19	JB	John Brewer Reef	Offshore	15607330	1567513846	3.22	0.9241	0.802	2.79088	3.47979	Yes	-
JB_1	JB	John Brewer Reef	Offshore	16476170	1656634431	3.4	0.9626	0.8217	3.07821	3.74613	Yes	-
JB_20	JB	John Brewer Reef	Offshore	15982366	1606273446	3.3	0.8958	0.7998	2.76921	3.46242	Yes	-
JB_21	JB	John Brewer Reef	Offshore	16587914	1667816298	3.43	0.9319	0.8174	2.99287	3.66132	Yes	-
JB_22	JB	John Brewer Reef	Offshore	14748266	1482054225	3.04	0.9536	0.7975	2.72194	3.41315	Yes	-
JB_23	JB	John Brewer Reef	Offshore	14037912	1410808515	2.9	0.8869	0.7772	2.40725	3.09724	Yes	-
JB_2	JB	John Brewer Reef	Offshore	20446292	2055780608	4.22	0.9344	0.8462	3.70185	4.37476	Yes	-
JB_3	JB	John Brewer Reef	Offshore	19147964	1923683384	3.95	0.919	0.839	3.40697	4.0607	Yes	-
JB_4	JB	John Brewer Reef	Offshore	16345110	1641947591	3.37	0.9239	0.8096	2.92068	3.6077	Yes	-
JB_5	JB	John Brewer Reef	Offshore	16001642	1607094701	3.3	0.8756	0.5519	2.31752	4.19912	No	not A. kenti
JB_8	JB	John Brewer Reef	Offshore	19310406	1941161568	3.99	0.9402	0.8334	3.50814	4.20943	Yes	-
JB_9	JB	John Brewer Reef	Offshore	14708740	1476337675	3.03	0.9414	0.7725	2.6778	3.46644	Yes	-
MI-1-10	MI	Magnetic Island	Inshore	6821966	689018566	1.42	0.9221	0.5402	1.20298	2.22671	Yes	-
MI-1-12	MI	Magnetic Island	Inshore	4862210	491083210	1.01	0.9338	0.465	0.875726	1.8832	No	Relatedness
MI-1-13	MI	Magnetic Island	Inshore	5135290	518664290	1.07	0.9182	0.4542	0.885531	1.94976	Yes	-
MI-1-16	MI	Magnetic Island	Inshore	13265622	1339827822	2.75	0.8885	0.7066	2.24959	3.18346	No	Relatedness
MI-1-19	MI	Magnetic Island	Inshore	9730388	982769188	2.02	0.9185	0.6471	1.7091	2.64123	Yes	-
MI-1-1	MI	Magnetic Island	Inshore	15348364	1550184764	3.18	0.9197	0.7711	2.73205	3.5431	Yes	Admixed
MI-1-22	MI	Magnetic Island	Inshore	12320986	1244419586	2.56	0.9394	0.711	2.24037	3.15116	Yes	-
MI-1-2	MI	Magnetic Island	Inshore	13084170	1321501170	2.71	0.9441	0.7457	2.41471	3.23796	Yes	-
MI-1-3	MI	Magnetic Island	Inshore	4191526	423344126	0.87	0.9332	0.422	0.749027	1.77497	Yes	-
MI-1-4	MI	Magnetic Island	Inshore	124838162	12608654362	25.9	0.9054	0.9129	21.0872	23.1003	Yes	-
MI-1-5	MI	Magnetic Island	Inshore	9095742	918669942	1.89	0.9365	0.6472	1.66202	2.5681	No	Relatedness
MI-1-6	MI	Magnetic Island	Inshore	14617666	1476384266	3.03	0.9517	0.7706	2.71152	3.51888	Yes	-
MI-1-8	MI	Magnetic Island	Inshore	11103610	1121464610	2.3	0.9486	0.7095	2.05008	2.88949	Yes	-
MI-2-12	MI	Magnetic Island	Inshore	9471226	956593826	1.97	0.9213	0.6423	1.66774	2.59635	Yes	-
MI-2-14	MI	Magnetic Island	Inshore	6228386	629066986	1.29	0.9055	0.5277	1.092	2.06922	Yes	-
MI-2-16	MI	Magnetic Island	Inshore	4478058	452283858	0.93	0.8824	0.3882	0.739871	1.9057	No	Relatedness
MI-2-18	MI	Magnetic Island	Inshore	7661034	773764434	1.59	0.8681	0.5597	1.27349	2.27537	Yes	-
MI-2-21	MI	Magnetic Island	Inshore	6699250	676624250	1.39	0.8953	0.5434	1.15518	2.12574	No	Relatedness
MI-2-23	MI	Magnetic Island	Inshore	8963460	905309460	1.86	0.942	0.6273	1.61804	2.57919	Yes	-
MI-2-24	MI	Magnetic Island	Inshore	10490758	1059566558	2.18	0.891	0.6485	1.78651	2.75483	Yes	-
MI-2-27	MI	Magnetic Island	Inshore	11192884	1130481284	2.32	0.892	0.6897	1.92619	2.79278	Yes	-
MI-2-28	MI	Magnetic Island	Inshore	9828210	992649210	2.04	0.8933	0.6399	1.68178	2.62823	Yes	-
MI-2-29	MI	Magnetic Island	Inshore	6713958	678109758	1.39	0.9337	0.5302	1.18724	2.23934	Yes	-
MI-2-3	MI	Magnetic Island	Inshore	10484406	1058925006	2.18	0.9339	0.6667	1.87358	2.81011	No	Relatedness
MI-2-4	MI	Magnetic Island	Inshore	9162154	925377554	1.9	0.9026	0.6266	1.58515	2.52963	Yes	-
MI-2-6	MI	Magnetic Island	Inshore	4682482	472930682	0.97	0.9095	0.4412	0.811325	1.83899	Yes	-
MI-2-8	MI	Magnetic Island	Inshore	11597204	1171317604	2.41	0.9055	0.6717	1.99746	2.9736	Yes	-
MI-2-9	MI	Magnetic Island	Inshore	16330178	1649347978	3.39	0.9092	0.7595	2.83473	3.73252	Yes	-
PI-1-10	PI	Pelorus Island	Inshore	12482644	1260747044	2.59	0.946	0.7357	2.30012	3.12664	Yes	-
PI-1-14	PI	Pelorus Island	Inshore	15615770	1577192770	3.24	0.9595	0.7952	2.92451	3.67759	Yes	-
PI-1-16	PI	Pelorus Island	Inshore	12436992	1256136192	2.58	0.9517	0.7147	2.28373	3.19516	Yes	Admixed
PI-1-17	PI	Pelorus Island	Inshore	15078162	1522894362	3.13	0.9378	0.7812	2.74873	3.5185	Yes	-
PI-1-1	PI	Pelorus Island	Inshore	15524040	1567928040	3.22	0.9349	0.789	2.82297	3.57769	Yes	-
PI-1-20	PI	Pelorus Island	Inshore	16026216	1618647816	3.32	0.9639	0.8023	3.00958	3.75099	Yes	-
PI-1-22	PI	Pelorus Island	Inshore	19501798	1969681598	4.05	0.9606	0.832	3.63591	4.37033	Yes	-
PI-1-24	PI	Pelorus Island	Inshore	15829730	1598802730	3.28	0.9545	0.7968	2.92643	3.67252	Yes	-
PI-1-25	PI	Pelorus Island	Inshore	12626500	1275276500	2.62	0.9519	0.7517	2.34959	3.12591	Yes	-
PI-1-27	PI	Pelorus Island	Inshore	12772878	1290060678	2.65	0.9462	0.7354	2.3502	3.19602	Yes	-
PI-1-29	PI	Pelorus Island	Inshore	15376684	1553045084	3.19	0.9659	0.7919	2.87652	3.63227	Yes	-
PI-1-2	PI	Pelorus Island	Inshore	13047156	1317762756	2.71	0.9597	0.764	2.43175	3.18272	Yes	-
PI-1-3	PI	Pelorus Island	Inshore	8947662	903713862	1.86	0.9446	0.6383	1.61202	2.52559	Yes	-
PI-1-4	PI	Pelorus Island	Inshore	13887110	1402598110	2.88	0.9459	0.7511	2.52568	3.3627	Yes	-
PI-1-5	PI	Pelorus Island	Inshore	13782246	1392006846	2.86	0.9577	0.7585	2.56044	3.37584	Yes	-
PI-2-12	PI	Pelorus Island	Inshore	9421596	951581196	1.95	0.9671	0.6801	1.78708	2.62773	Yes	-
PI-2-14	PI	Pelorus Island	Inshore	17097688	1726866488	3.55	0.9719	0.8173	3.24055	3.96499	Yes	-
PI-2-15	PI	Pelorus Island	Inshore	11495764	1161072164	2.39	0.9759	0.7301	2.19092	3.00081	Yes	-
PI-2-16	PI	Pelorus Island	Inshore	12425408	1254966208	2.58	0.9741	0.7339	2.3552	3.20901	Yes	-
PI-2-17	PI	Pelorus Island	Inshore	13361018	1349462818	2.77	0.9707	0.7589	2.52834	3.33162	Yes	-
PI-2-20	PI	Pelorus Island	Inshore	9990100	1009000100	2.07	0.9675	0.6639	1.85739	2.79762	Yes	-
PI-2-22	PI	Pelorus Island	Inshore	17213702	1738583902	3.57	0.9598	0.7941	3.20872	4.04063	Yes	-
PI-2-23	PI	Pelorus Island	Inshore	16141866	1630328466	3.35	0.9726	0.7913	3.02485	3.82258	Yes	-
PI-2-24	PI	Pelorus Island	Inshore	12643584	1277001984	2.62	0.9637	0.7325	2.35387	3.21354	Yes	-
PI-2-25	PI	Pelorus Island	Inshore	6680778	674758578	1.39	0.966	0.5634	1.25474	2.22693	Yes	-
PI-2-26	PI	Pelorus Island	Inshore	9652192	974871392	2	0.9703	0.6867	1.82117	2.65195	Yes	-
PI-2-29	PI	Pelorus Island	Inshore	12665476	1279213076	2.63	0.9742	0.7194	2.36089	3.28176	Yes	-
PI-2-2	PI	Pelorus Island	Inshore	19344024	1953746424	4.01	0.9669	0.8226	3.63144	4.41436	Yes	-
PI-2-4	PI	Pelorus Island	Inshore	13875590	1401434590	2.88	0.9611	0.7601	2.58776	3.40445	Yes	-
PI-2-7	PI	Pelorus Island	Inshore	14060328	1420093128	2.92	0.9786	0.7707	2.68766	3.48718	Yes	-
PR-1-10	PR	Pandora Reef	Inshore	8347058	843052858	1.73	0.9474	0.6155	1.52768	2.48214	Yes	-
PR-1-11	PR	Pandora Reef	Inshore	17109176	1728026776	3.55	0.9517	0.8128	3.16965	3.89945	Yes	-
PR-1-12	PR	Pandora Reef	Inshore	17830434	1800873834	3.7	0.9358	0.7997	3.2338	4.04367	Yes	-
PR-1-13	PR	Pandora Reef	Inshore	16170964	1633267364	3.36	0.9475	0.7859	2.93419	3.73337	Yes	-
PR-1-14	PR	Pandora Reef	Inshore	13751184	1388869584	2.85	0.9687	0.7637	2.58748	3.38791	Yes	-
PR-1-18	PR	Pandora Reef	Inshore	19400240	1959424240	4.03	0.941	0.8078	3.47257	4.29871	Yes	-
PR-1-19	PR	Pandora Reef	Inshore	15246568	1539903368	3.16	0.9514	0.7904	2.80951	3.5544	Yes	-
PR-1-1	PR	Pandora Reef	Inshore	16679146	1684593746	3.46	0.9451	0.8005	3.0618	3.82479	Yes	-
PR-1-20	PR	Pandora Reef	Inshore	10338964	1044235364	2.15	0.935	0.6812	1.87506	2.75273	Yes	-
PR-1-21	PR	Pandora Reef	Inshore	9520252	961545452	1.98	0.9585	0.6684	1.76986	2.64784	Yes	-
PR-1-22	PR	Pandora Reef	Inshore	14207944	1435002344	2.95	0.9626	0.7811	2.67034	3.41851	Yes	-
PR-1-24	PR	Pandora Reef	Inshore	13887314	1402618714	2.88	0.9115	0.7535	2.44835	3.24949	Yes	-
PR-1-26	PR	Pandora Reef	Inshore	16105346	1626639946	3.34	0.9337	0.7895	2.8961	3.66838	Yes	-
PR-1-29	PR	Pandora Reef	Inshore	24679148	2492593948	5.12	0.9451	0.8511	4.51615	5.30627	Yes	-
PR-1-2	PR	Pandora Reef	Inshore	15824198	1598243998	3.28	0.9222	0.7839	2.83134	3.61192	Yes	-
PR-1-30	PR	Pandora Reef	Inshore	8878322	896710522	1.84	0.8482	0.5963	1.45185	2.43483	Yes	-
PR-1-3	PR	Pandora Reef	Inshore	11722356	1183957956	2.43	0.9446	0.7283	2.16536	2.97317	Yes	-
PR-1-4	PR	Pandora Reef	Inshore	12440788	1256519588	2.58	0.958	0.7441	2.31494	3.11093	Yes	-
PR-1-7	PR	Pandora Reef	Inshore	15096740	1524770740	3.13	0.935	0.779	2.73908	3.51593	Yes	-
PR-1-8	PR	Pandora Reef	Inshore	15611164	1576727564	3.24	0.9516	0.7801	2.88186	3.69427	Yes	-
PR-1-9	PR	Pandora Reef	Inshore	11867194	1198586594	2.46	0.9314	0.7286	2.15946	2.9639	Yes	-
PR-2-17	PR	Pandora Reef	Inshore	16174860	1633660860	3.36	0.922	0.7725	2.85924	3.70109	Yes	-
PR-2-20	PR	Pandora Reef	Inshore	14158428	1430001228	2.94	0.9646	0.7718	2.65644	3.44198	Yes	-
PR-2-26	PR	Pandora Reef	Inshore	12037446	1215782046	2.5	0.9511	0.7376	2.22854	3.02142	Yes	-
PR-2-27	PR	Pandora Reef	Inshore	9679706	977650306	2.01	0.9667	0.6663	1.8197	2.73115	Yes	-
PR-2-30	PR	Pandora Reef	Inshore	12444364	1256880764	2.58	0.9644	0.7324	2.31523	3.16094	Yes	-
PR-2-4	PR	Pandora Reef	Inshore	13901514	1404052914	2.88	0.9069	0.7634	2.45075	3.21016	Yes	-
PR-2-6	PR	Pandora Reef	Inshore	10893136	1100206736	2.26	0.9378	0.7247	2.00399	2.76517	Yes	-
PR-2-7	PR	Pandora Reef	Inshore	11875466	1199422066	2.46	0.9444	0.7203	2.18014	3.0268	Yes	-
PR-2-8	PR	Pandora Reef	Inshore	14858716	1500730316	3.08	0.9135	0.7668	2.63555	3.43686	Yes	-
RIB_10	RIB	Rib Reef	Offshore	14836712	1490146284	3.06	0.9259	0.7982	2.66764	3.3419	Yes	-
RIB_11	RIB	Rib Reef	Offshore	15533788	1560727687	3.21	0.9258	0.7997	2.78674	3.48496	Yes	-
RIB_12	RIB	Rib Reef	Offshore	14772468	1483211196	3.05	0.955	0.8027	2.7427	3.41674	Yes	-
RIB_13	RIB	Rib Reef	Offshore	16915626	1700094056	3.49	0.9017	0.8092	2.94076	3.63421	Yes	-
RIB_14	RIB	Rib Reef	Offshore	17344612	1743431340	3.58	0.9449	0.824	3.16789	3.84451	Yes	-
RIB_15	RIB	Rib Reef	Offshore	15084010	1516459165	3.12	0.914	0.7968	2.6697	3.35072	Yes	-
RIB_16	RIB	Rib Reef	Offshore	12991912	1305394164	2.68	0.9378	0.7678	2.35839	3.07178	Yes	-
RIB_17	RIB	Rib Reef	Offshore	16844310	1692810977	3.48	0.9435	0.8238	3.09013	3.75093	Yes	-
RIB_18	RIB	Rib Reef	Offshore	15390604	1546236390	3.18	0.8447	0.7851	2.51629	3.20489	Yes	-
RIB_19	RIB	Rib Reef	Offshore	18470508	1855470444	3.81	0.9342	0.8313	3.34585	4.02485	Yes	-
RIB_20	RIB	Rib Reef	Offshore	15298680	1535810830	3.15	0.9198	0.7967	2.70854	3.39978	Yes	-
RIB_21	RIB	Rib Reef	Offshore	19652608	1974365892	4.06	0.9319	0.8358	3.51405	4.20424	Yes	-
RIB_22	RIB	Rib Reef	Offshore	19867802	1997707986	4.1	0.9527	0.8437	3.68811	4.37135	Yes	-
RIB_23	RIB	Rib Reef	Offshore	16874474	1696553516	3.49	0.9112	0.816	2.97522	3.64626	Yes	-
RIB_24	RIB	Rib Reef	Offshore	15713514	1578458684	3.24	0.8711	0.7897	2.63004	3.33039	Yes	-
RIB_4	RIB	Rib Reef	Offshore	20269900	2037610026	4.19	0.9112	0.839	3.55526	4.23754	Yes	-
RIB_5	RIB	Rib Reef	Offshore	17429610	1752387248	3.6	0.9007	0.8218	3.0396	3.69879	Yes	-
RIB_7	RIB	Rib Reef	Offshore	15054008	1513125066	3.11	0.8661	0.7865	2.51873	3.20252	Yes	-
RIB_8	RIB	Rib Reef	Offshore	14537088	1460836044	3	0.9052	0.7861	2.54876	3.24245	Yes	-
RIB_9	RIB	Rib Reef	Offshore	15354996	1542489427	3.17	0.927	0.7978	2.75867	3.45769	Yes	-
TAY_10	TAY	Taylor Reef	Offshore	15434164	1551034762	3.19	0.9428	0.8028	2.82272	3.51591	Yes	-
TAY_11	TAY	Taylor Reef	Offshore	13722818	1378452669	2.83	0.9246	0.7787	2.45638	3.15436	Yes	-
TAY_12	TAY	Taylor Reef	Offshore	11079950	1111759518	2.28	0.9142	0.7298	1.96062	2.68663	Yes	-
TAY_14	TAY	Taylor Reef	Offshore	17162974	1724738809	3.54	0.9775	0.8314	3.25787	3.91837	Yes	-
TAY_15	TAY	Taylor Reef	Offshore	17512212	1759879097	3.62	0.9651	0.8249	3.28475	3.98205	Yes	-
TAY_17	TAY	Taylor Reef	Offshore	18679052	1877941435	3.86	0.9188	0.8313	3.31896	3.99244	Yes	-
TAY_18	TAY	Taylor Reef	Offshore	15147064	1522141275	3.13	0.8989	0.7958	2.64053	3.31814	Yes	-
TAY_19	TAY	Taylor Reef	Offshore	14940028	1500699505	3.08	0.9268	0.7958	2.67297	3.35892	Yes	-
TAY_1	TAY	Taylor Reef	Offshore	12912994	1296227158	2.66	0.9251	0.7637	2.31138	3.02675	Yes	-
TAY_20	TAY	Taylor Reef	Offshore	20014894	2012019453	4.13	0.9174	0.8434	3.5578	4.2186	Yes	-
TAY_22	TAY	Taylor Reef	Offshore	16837432	1691514448	3.47	0.9633	0.8217	3.1361	3.81645	Yes	-
TAY_23	TAY	Taylor Reef	Offshore	14733898	1479065118	3.04	0.9699	0.8021	2.77009	3.45363	Yes	-
TAY_24	TAY	Taylor Reef	Offshore	16042098	1611539647	3.31	0.9013	0.8032	2.78557	3.46825	Yes	-
TAY_2	TAY	Taylor Reef	Offshore	14931028	1499306151	3.08	0.9663	0.806	2.79857	3.47201	Yes	-
TAY_3	TAY	Taylor Reef	Offshore	17336844	1741410471	3.58	0.912	0.8202	3.06197	3.7333	Yes	-
TAY_4	TAY	Taylor Reef	Offshore	16841184	1691916570	3.48	0.9434	0.823	3.0837	3.7467	Yes	-
TAY_6	TAY	Taylor Reef	Offshore	18986608	1908812923	3.92	0.9466	0.8436	3.47668	4.12121	Yes	-
TAY_7	TAY	Taylor Reef	Offshore	19580696	1968338941	4.04	0.9487	0.8414	3.59658	4.27464	Yes	-
TAY_8	TAY	Taylor Reef	Offshore	13434020	1349581510	2.77	0.936	0.7767	2.43161	3.13059	Yes	-
TAY_9	TAY	Taylor Reef	Offshore	13781960	1385079660	2.85	0.9379	0.7829	2.50219	3.196	Yes	-

### Sheet: Table S2
Supplementary Table 2.2 The top blast hit of mitochondrial genomes of excluded samples
	Top Blast Hit ID	% of Identity	Mismatch	Gap	Evalue	Species Name
ARL_13	gi|1469212651|dbj|LC201841.1|	99.782	5	10	0	Acropora echinata
ARL_14	gi|1469212651|dbj|LC201841.1|	99.793	3	10	0	Acropora echinata
ARL_1	gi|1469212651|dbj|LC201841.1|	99.793	3	10	0	Acropora echinata
ARL_20	gi|1469212651|dbj|LC201841.1|	99.782	5	10	0	Acropora echinata
ARL_21	gi|1469212637|dbj|LC201827.1|	99.679	26	15	0	Acropora florida
ARL_22	gi|1469212651|dbj|LC201841.1|	99.782	5	10	0	Acropora echinata
ARL_23	gi|1469212651|dbj|LC201841.1|	99.777	6	10	0	Acropora echinata
ARL_3	gi|1469212651|dbj|LC201841.1|	99.777	6	10	0	Acropora echinata
ARL_5	gi|1469212651|dbj|LC201841.1|	99.782	5	10	0	Acropora echinata
JB_5	gi|1469212651|dbj|LC201841.1|	99.777	6	10	0	Acropora echinata

### Sheet: Table S3
Supplementary Table S3 Number and proportion of nucleotide bases retained after filtering steps applied on genome assembly of A. tenuis. SNPs were called within the filtered regions
	Total length	Percentage of assembly
Total	486812518	1
Mappability (GenMap)	266991395	0.5484
Short simple repeats (mdust)	263812390	0.5419
Scaffold > 1Mb	263710454	0.5417
Depth	256230147	0.5263

### Sheet: Table S4
Supplementary Table S4: Hardy-Weinberg equilibrium test for inversion genotypes in non-Magnetic Island A. kenti
Inversion ID	Minor Allele Frequency	Hardy Weinberg p-value
L1	0.35	0.19
L2	0.23	0.54
L3	0.17	0.6
L4	0.37	0.76
L5	0.21	0.19

### Sheet: Table S5
Supplementary Table S5: AMOVA test for association between inversions and ecological variables
	Variation between inshore and offshore		Variation between C1 and C2 symbionts
Inversion ID	Phi	p-value	Phi	p-value
L1	-0.098	0.9	-0.05	0.73
L2	-0.057	0.87	-0.023	0.43
L3	0.033	0.19	-0.01	0.56
L4	-0.027	0.56	0.03	0.3
L5	-0.109	0.91	-0.13	0.86

### Sheet: Table S6
Supplementary Table S6: GO term enrichment results for genes within inversions. Terms with p<0.01 are shown
GO.ID	Term	Annotated	Significant	Expected	classic	ontology
GO:0003677	DNA binding	1879	14	5.53	8.1e-05	MF
GO:0015074	DNA integration	58	3	0.15	0.00046	BP
GO:0006376	mRNA splice site selection	16	2	0.04	0.00077	BP
GO:0005685	U1 snRNP	15	2	0.04	0.00079	CC
GO:0044826	viral genome integration into host DNA	23	2	0.06	0.00162	BP
GO:0000027	ribosomal large subunit assembly	24	2	0.06	0.00176	BP
GO:0075713	establishment of integrated proviral lat...	24	2	0.06	0.00176	BP
GO:0046676	negative regulation of insulin secretion	35	2	0.09	0.00372	BP
GO:0048733	sebaceous gland development	36	2	0.09	0.00394	BP
GO:0022625	cytosolic large ribosomal subunit	34	2	0.1	0.0041	CC
GO:0005251	delayed rectifier potassium channel acti...	41	2	0.12	0.0065	MF
GO:0032968	positive regulation of transcription elo...	48	2	0.12	0.00691	BP
GO:0046718	viral entry into host cell	48	2	0.12	0.00691	BP
GO:0009432	SOS response	58	2	0.15	0.00996	BP

### Sheet: Table S7
Supplementary Table S7: Genes annotated with the GO term, GO:0003677 (DNA-binding) within inversions
scaffold	start	end	geneid	inversion	swissprot blast hit	Role	Protein names
Sc0000013	1306841	1308834	aten_0.1.m1.8569	L1	KLF5_HUMAN	Transcription regulation	Krueppel-like factor 5 (Basic transcription element-binding protein 2) (BTE-binding protein 2) (Colon krueppel-like factor) (GC-box-binding protein 2) (Intestinal-enriched krueppel-like factor) (Transcription factor BTEB2)
Sc0000013	1554825	1555265	aten_0.1.m1.8585	L1	RECS_BACSU	Recombination and DNA repair	Probable ATP-dependent DNA helicase RecS (EC 3.6.4.12) (Recombination protein S)
Sc0000013	1515828	1521083	aten_0.1.m1.8587	L1	P52K_HUMAN		52 kDa repressor of the inhibitor of the protein kinase (p52rIPK) (58 kDa interferon-induced protein kinase-interacting protein) (p58IPK-interacting protein) (Death-associated protein 4) (THAP domain-containing protein 0) (THAP domain-containing protein 12)
Sc0000013	2099531	2111288	aten_0.1.m1.8631	L1	LC7L3_PONAB	mRNA processing	Luc7-like protein 3 (Cisplatin resistance-associated-overexpressed protein)
Sc0000013	2090248	2091408	aten_0.1.m1.8633	L1	LC7L3_BOVIN	mRNA processing	Luc7-like protein 3 (Cisplatin resistance-associated-overexpressed protein)
Sc0000013	2345389	2384053	aten_0.1.m1.8655	L1	TMF1_MOUSE	Transcription regulation	TATA element modulatory factor (TMF) (Androgen receptor coactivator 160 kDa protein) (Androgen receptor-associated protein of 160 kDa)
Sc0000013	2465863	2475624	aten_0.1.m1.8656	L1	LSH6_ARATH	Transcription regulation	Protein LIGHT-DEPENDENT SHORT HYPOCOTYLS 6 (Protein ORGAN BOUNDARY 6)
Sc0000013	2828314	2832882	aten_0.1.m1.8688	L1	LSH7_ARATH	Transcription regulation	Protein LIGHT-DEPENDENT SHORT HYPOCOTYLS 7 (Protein ORGAN BOUNDARY 7)
Sc0000097	822814	825804	aten_0.1.m1.27378	L2	JERKL_HUMAN	Possible transposon	Jerky protein homolog-like (Human homolog of mouse jerky gene protein) (HHMJG)
Sc0000097	1137865	1139138	aten_0.1.m1.27405	L2	TGT4_ARATH		Trihelix transcription factor GT-4 (Trihelix DNA-binding protein GT-4)
Sc0000185	269601	270164	aten_0.1.m1.33077	L2	RECQ_ECOLI	Recombination and DNA repair	ATP-dependent DNA helicase RecQ (EC 3.6.4.12)
Sc0000185	268039	269581	aten_0.1.m1.33078	L2	RECQ_PASMU	Recombination and DNA repair	ATP-dependent DNA helicase RecQ (EC 3.6.4.12)
xpSc0000409	64455	66722	aten_0.1.m1.37820	L5	POL_MLVCB	Possible transposon	Gag-Pol polyprotein (Pr180gag-pol) [Cleaved into: Matrix protein p15; RNA-binding phosphoprotein p12 (pp12); Capsid protein p30; Nucleocapsid protein p10-Pol (NC-pol); Protease (EC 3.4.23.-); Reverse transcriptase/ribonuclease H (RT) (EC 2.7.7.49) (EC 2.7.7.7) (EC 3.1.26.4); Integrase (IN) (EC 2.7.7.-) (EC 3.1.-.-)]
xpSc0000466	32679	37161	aten_0.1.m1.38117	L5	XERD_SELRU	Possible transposon	Integrase/recombinase xerD homolog
